# Methionine availability influences essential H3K36me3 dynamics during cell differentiation

**DOI:** 10.1101/2023.11.22.568331

**Authors:** Yudong Sun, Vijyendra Ramesh, Fangchao Wei, Jason W. Locasale

## Abstract

Histone modifications are integral to epigenetics through their influence on gene expression and cellular status. While it’s established that metabolism, including methionine metabolism, can impact histone methylation, the direct influence of methionine availability on crucial histone marks that determine the epigenomic process remains poorly understood. In this study, we demonstrate that methionine, through its metabolic product, S-adenosylmethionine (SAM), dynamically regulates H3K36me3, a cancer-associated histone modification known to influence cellular status, and myogenic differentiation of mouse myoblast cells. We further demonstrate that the methionine-dependent effects on differentiation are mediated in part through the histone methyltransferase SETD2. Methionine restriction leads to preferential decreases in H3K36me3 abundance and genome accessibility of genes involved in myogenic differentiation. Importantly, the effects of methionine restriction on differentiation and chromatin accessibility can be phenocopied by the deletion of Setd2. Collectively, this study demonstrates that methionine metabolism through its ability to be sensed by chromatin modifying enzymes can have a direct role in influencing cell fate determination.
