## Supplementary material for "Methionine availability influences essential H3K36me3 dynamics during cell differentiation": Table 1

### Sheet: TF-targets
TF	Target	Type	Reference (PMID)
Myod1	Acacb	Activation	12642900
Myod1	Acta2	Unknown	19269978
Myod1	Actc1	Activation	8631961
Myod1	Aldh1a1	Unknown	8382796
Myod1	Ankrd2	Activation	23824195
Myod1	Arnt	Activation	9733792
Myod1	Atp6v1e1	Unknown	8382796
Myod1	Atp9a	Unknown	24535414
Myod1	Atxn3	Unknown	15233999
Myod1	Barx2	Unknown	12486129
Myod1	Bmp5	Unknown	8668207
Myod1	Ccnd1	Unknown	20940258
Myod1	Ccnd3	Activation	12105204
Myod1	Cdc6	Unknown	20048262
Myod1	Cdh15	Unknown	20334626
Myod1	Cdkn1a	Activation	12105204;15254975;18211587
Myod1	Cdkn1c	Activation	18513743
Myod1	Cdkn1c	Unknown	22740650
Myod1	Cdo1	Unknown	15572127
Myod1	Cdon	Unknown	15572127
Myod1	Ckm	Activation	18211587;8999959
Myod1	Ckm	Unknown	9690516
Myod1	Crebbp	Unknown	10744749
Myod1	Dcx	Unknown	12023284
Myod1	Des	Activation	8062833
Myod1	Fosl1	Repression	25006242
Myod1	Ifi204	Activation	10958697
Myod1	Igh	Repression	7958889
Myod1	Inpp5k	Unknown	20336382
Myod1	Itga7	Activation	16129691;8798472
Myod1	Maf	Activation	14521912
Myod1	Myf6	Activation	7852366
Myod1	Myf5	Repression	1330322
Myod1	Myh7b	Unknown	22638570
Myod1	Myl1	Activation	1658001
Myod1	Myl1	Unknown	1847512
Myod1	Myl2	Unknown	8589760
Myod1	Myl6	Unknown	1847512
Myod1	Myog	Activation	1659574;17194702;17562853
Myod1	Myog	Repression	20026653
Myod1	Ppargc1a	Unknown	19522704
Myod1	Rb1	Activation	12105204;7970718
Myod1	Rb1	Unknown	12665587
Myod1	Reck	Repression	16007210
Myod1	Sdc1	Unknown	8049475
Myod1	Selenow	Activation	20956524
Myod1	Sgca	Activation	16797743
Myod1	Sgca	Repression	18078839
Myod1	Sgcg	Activation	11179961
Myod1	Smad7	Activation	16880533
Myod1	Smarca4	Unknown	20421421
Myod1	Smtnl1	Unknown	21352594
Myod1	Snai2	Unknown	12023284
Myod1	Sp7	Unknown	18372333
Myod1	Trp73	Activation	16007124
Myod1	Zbtb18	Unknown	20059953
Myog	Art1	Activation	18939989
Myog	Barx2	Unknown	12486129
Myog	Ccnd3	Activation	12105204
Myog	Cdkn1a	Activation	12105204
Myog	Des	Activation	8062833
Myog	Itga7	Activation	8798472
Myog	Myef2	Activation	1656214
Myog	Myf6	Activation	7852366
Myog	Myh7b	Unknown	22638570
Myog	Myl1	Activation	1658001
Myog	Myod1	Activation	20978076
Myog	Pax7	Repression	22328527
Myog	Rb1	Activation	12105204
Myog	Trp73	Activation	16007124
Mef2c	Ampd1	Activation	26101156
Mef2c	Bglap	Activation	21652706
Mef2c	Bglap2	Activation	21652706
Mef2c	Calr	Unknown	15998798
Mef2c	Capn2	Unknown	12559913
Mef2c	Ckm	Repression	15040454
Mef2c	Des	Activation	8062833
Mef2c	Dlx5	Activation	17420000
Mef2c	Dlx6	Activation	17420000
Mef2c	Frzb	Activation	22161640
Mef2c	Hand2	Activation	17420000
Mef2c	Hdac4	Unknown	17373667
Mef2c	Il10	Activation	21454555
Mef2c	Il1rn	Activation	21454555
Mef2c	Jun	Unknown	9252389
Mef2c	Myh4	Activation	9614136
Mef2c	Myh1	Unknown	17210568
Mef2c	Myog	Unknown	10548518;15546868
Mef2c	Myom1	Unknown	17875930
Mef2c	Myom2	Unknown	17875930
Mef2c	Myom3	Unknown	17875930
Mef2c	Myoz2	Activation	17341303
Mef2c	Rgr	Repression	21715356
Mef2c	Rho	Repression	21715356
Mef2c	Runx2	Activation	21652706
Mef2c	Sfrp2	Activation	22161640
Mef2c	Socs2	Activation	25858143
Mef2c	Sp7	Activation	21652706
Pax7	Ets1	Unknown	23284303
Pax7	Id3	Activation	19458195
Pax7	Myf5	Unknown	18066051
Pax7	Myod1	Activation	18854138
Pax7	Myod1	Repression	17548510
Pax7	Nfix	Activation	20178747
Pax7	Pax3	Unknown	18513381
Myf5	Ccnd3	Activation	12105204
Myf5	Cdkn1a	Activation	12105204
Myf5	Des	Activation	8062833
Myf5	Myf6	Activation	7852366
Myf5	Myh7b	Unknown	22638570
Myf5	Myod1	Activation	20978076
Myf5	Myog	Activation	1659574
Myf5	Rb1	Activation	12105204
Myf5	Sp7	Activation	18372333
Myf5	Trp73	Activation	16007124
Myf6	Ampd1	Activation	26101156
Myf6	Ccnd3	Activation	12105204
Myf6	Cdkn1a	Activation	12105204
Myf6	Des	Activation	8062833
Myf6	Myog	Activation	1659574
Myf6	Rb1	Activation	12105204
Myf6	Reck	Activation	16007210
Myf6	Trp73	Activation	16007124
